# The C-terminal helix of BubR1 is essential for CENP-E-dependent chromosome alignment

**DOI:** 10.1101/2020.02.25.962613

**Authors:** Thibault Legal, Daniel Hayward, Agata Gluszek-Kustusz, Elizabeth A. Blackburn, Christos Spanos, Juri Rappsilber, Ulrike Gruneberg, Julie P.I. Welburn

**Affiliations:** Wellcome Trust Centre for Cell Biology, School of Biological Sciences, University of Edinburgh, Edinburgh EH9 3BF, Scotland, UK; Sir William Dunn School of Pathology, University of Oxford, South Parks Road, Oxford, UK; Chair of Bioanalytics, Institute of Biotechnology, Technische Universität Berlin, Berlin, German

**Keywords:** CENP-E, motor, kinetochore, mitosis, microtubule

## Abstract

During cell division, misaligned chromosomes are captured and aligned by motors before their segregation. The CENP-E motor is recruited to polar unattached kinetochores, to facilitate chromosome alignment. The spindle checkpoint protein BubR1 has been reported as a CENP-E interacting partner, but to what extent, if at all, BubR1 contributes to CENP-E localization at kinetochores, has remained controversial. Here we define the molecular determinants that specify the interaction between BubR1 and CENP-E. The basic C-terminal helix of BubR1 is necessary but not sufficient for CENP-E interaction, while a minimal key acidic patch on the kinetochore-targeting domain of CENP-E, is also essential. We then demonstrate that BubR1 is required for the recruitment of CENP-E to kinetochores to facilitate chromosome alignment. This BubR1-CENP-E axis is critical to align chromosomes that have failed to congress through other pathways and recapitulates the major known function of CENP-E. Overall, our studies define the molecular basis and the function for CENP-E recruitment to BubR1 at kinetochores during mammalian mitosis.
