## Supplementary material for "The C-terminal helix of BubR1 is essential for CENP-E-dependent chromosome alignment": Table S2

### Sheet: Sheet1
Bacterial expression	Vector	Enzymes	Template	Characteristics
CENP-E(2055-2608)-3C cleavage site-6His	pET-3aTr	NdeI/BamHI	NM_001813.2	Stable in 500mM NaCl
CENP-E(2055-2358)-3C cleavage site-6His	pET-3aTr	NdeI/BamHI	NM_001813.2	Stable in 200mM NaCl
6His-3C cleavage site-CENP-E(2069-2358)-GST	pET-3aTr	XhoI site inserted between NdeI and BamHI. Insert cloned between NdeI and XhoI	NM_001813.2	Stable in 150mM NaCl, contains some GST contaminant and possible degradation
6His-3C cleavage site-CENP-E(2069-2358)4E-GST	pET-3aTr	XhoI site inserted between NdeI and BamHI. Insert cloned between NdeI and XhoI	NM_001813.2
CENP-E(2091-2358)-GST	pET-3aTr	XhoI site inserted between NdeI and BamHI. Insert cloned between NdeI and XhoI	NM_001813.2	Stable in 150mM NaCl, very clean when purified in complex with 6His-3C cleavage site-BubR1(705-1050)
6His-3C cleavage site-BubR1(705-1050)	pET-3aTr	NdeI/BamHI	AF046079.2	Not as stable as when purified from SF9 cells
6His-3C cleavage site-BubR1(705-1030)	pET-3aTr	NdeI/BamHI	AF046079.2
MBP-BubR1(1031-1050)	pMAL-C2X	BamHI/SalI	AF046079.2
Insect cell expression
6His-3C cleavage site-BubR1(1-484)	pFastBac	BamHI/SalI	AF046079.2
6His-3C cleavage site-BubR1(432-1050)	pFastBac	BamHI/SalI	AF046079.2
6His-3C cleavage site-BubR1(705-1050)	pLIB	BamHI/SalI	AF046079.2
Mammalian expression
GFP-CENP-E(2055-2608)	pBabe puro	XhoI/SacII	NM_001813.2
GFP-CENP-E(2055-2527)	pBabe puro	XhoI/SacII	NM_001813.2
GFP-CENP-E(2055-2450)	pBabe puro	XhoI/SacII	NM_001813.2
GFP-CENP-E(2055-2356)	pBabe puro	XhoI/SacII	NM_001813.2
GFP-CENP-E(2090-2450)	pBabe puro	XhoI/SacII	NM_001813.2
GFP-CENP-E(2260-2608)	pBabe puro	XhoI/SacII	NM_001813.2
GFP-CENP-E(2055-2266)	pBabe puro	XhoI/SacII	NM_001813.2
GFP-CENP-E(2091-2358-GST)	pBabe puro	BamHI/SacII	NM_001813.2
GFP-BuBR1 (1-1050)	pcDNA5		See Espert et al, 2014
GFP-BuBR1 (1-1030)	pcDNA5	BamHI/ApaI
